# Identification of neuron-glia signaling feedback in human schizophrenia using patient-derived, mix-and-match forebrain assembloids

**DOI:** 10.1101/2024.12.22.629557

**Authors:** Eunjee Kim, Yunhee Kim, Soojung Hong, Inha Kim, Juhee Lee, Kwanghwan Lee, Myungmo An, Sung-Yon Kim, Sanguk Kim, Kunyoo Shin

**Affiliations:** Institute of Molecular Biology and Genetics, Seoul National University, Seoul 08826, Republic of Korea; School of Biological Sciences, College of Natural Sciences, Seoul National University, Seoul 08826, Republic of Korea; Department of Life Sciences, Pohang University of Science and Technology, Pohang, Gyeongbuk 37673, Republic of Korea; Department of Chemistry, Seoul National University, Seoul 08826, Republic of Korea

**Keywords:** Brain assembloid, brain organoid, human brain development, schizophrenia

## Abstract

Although abnormal activities across multiple cell types are believed to contribute to the development of various neurodevelopmental disorders, current brain organoid technologies fall short in accurately modeling the dynamic cellular interactions in the human brain. Recently, we developed a cellular reconstitution technology to create human forebrain assembloids with enhanced cellular diversity, representing dynamic interactions between neurons and glial cells. Here, we created patient-derived, mix-and-match forebrain assembloids, in which neurons, astrocytes, and microglia from both healthy individuals and schizophrenia patients were reconstituted in a combinatorial manner, and identified aberrant cellular interactions between neurons and glial cells in human schizophrenia. At the early stage, schizophrenia forebrain assembloids showed premature neurogenesis induced by the abnormal proliferation and differentiation of neural progenitor cells. Integrated modular analysis of gene expression in post-mortem schizophrenia brain tissue and brain assembloids found increased expression of tumor protein p53 (TP53) and nuclear factor of activated T-cells 4 (NFATC4), which functioned as master transcriptional regulators to epigenetically reprogram the transcriptome involved in the cellular dynamics of neuronal progenitor cells, leading to premature neurogenesis. At the later stage, we observed weakened structures of laminar organization of the cortical layers in forebrain assembloids and identified the neuron-dependent transcriptional plasticity of glial cells and their altered signaling feedback with neurons, in which neuronal urocortin (UCN) and protein tyrosine phosphatase receptor type F (PTPRF) elicited the expression of Wnt family member 11 (WNT11) and thrombospondin 4 (THBS4) in astrocytes and microglia, respectively. These aberrant signaling axes altered the neuronal transcriptome associated with neuronal response to various stimuli and synthetic processes of biomolecules, resulting in reduced synapse connectivity. Thus, we elucidated developmental stage-specific, multifactorial mechanisms by which dynamic cellular interplay among neural progenitor cells, neurons, and glial cells contribute to the development of the human schizophrenia brain. Our study further demonstrated the potential and applicability of patient-derived forebrain assembloid technology to advance our understanding of the pathogenesis of various neurodevelopmental disorders.
