## Supplementary Data 7 for "Identification of neuron-glia signaling feedback in human schizophrenia using patient-derived, mix-and-match forebrain assembloids"

### Sheet: Neuron->Astrocyte
test_ligand	score
NPPB	8.57083e-08
IL23A	7.64168e-08
IL12A	7.24601e-08
LEP	6.42663e-08
IL18	6.03964e-08
IL27	5.45133e-08
INS	4.21159e-08
IL10	4.04077e-08
CAMP	3.19118e-08
TFPI	2.31648e-08
IL24	2.25723e-08
CCL2	1.88627e-08
CCK	1.53514e-08
IL1RN	1.47092e-08
ANXA1	1.29521e-08
RPS19	1.29034e-08
PDCD1LG2	1.25172e-08
TNFSF12	1.22357e-08
F2	1.0087e-08
KISS1	8.72795e-09
PTPRF	8.09794e-09
PKD1	8.09536e-09
NMU	7.88541e-09
DSG1	7.70625e-09
EDN2	7.67193e-09
CD99	7.63917e-09
L1CAM	7.31218e-09
PROK1	7.19831e-09
PDGFB	7.1648e-09
CALM1	6.98375e-09
CCL5	6.81429e-09
PLXNB3	6.23924e-09
UCN	5.94378e-09
FGF1	5.94132e-09
ADAM12	5.88293e-09
C3	5.81829e-09
PTH2	5.76162e-09
NCAM1	5.74875e-09
UCN2	5.40893e-09
CORT	5.37635e-09
GDF5	5.21709e-09
VIP	5.13331e-09
CELSR3	5.11681e-09
DCHS1	5.02868e-09
CD274	5.02039e-09
RLN3	4.91147e-09
PCDHB15	4.89551e-09
LAMA1	4.86691e-09
CCL25	4.71357e-09
CCL27	4.69412e-09
BMP7	4.53951e-09
SEMA5A	4.36107e-09
TGFA	4.30813e-09
ADCYAP1	4.0159e-09
EDN1	3.88835e-09
IL33	3.73915e-09
PCDH7	3.56094e-09
HDGF	3.53454e-09
CCL17	3.52037e-09
ANGPT1	3.44427e-09
DLK1	3.26671e-09
IL1A	3.21188e-09
FAT3	3.14081e-09
CEACAM1	2.89505e-09
EPGN	2.82842e-09
AGRP	2.81115e-09
CDH12	2.80431e-09
OSGIN1	2.6853e-09
WNT9A	2.58994e-09
NODAL	2.58092e-09
MADCAM1	2.52921e-09
LAMC3	2.45883e-09
MST1	2.3661e-09
TNFSF13	2.30804e-09
BMP6	2.1105e-09
PLAT	1.93406e-09
NFASC	1.83742e-09
COL5A3	1.78378e-09
AMH	1.76598e-09
INSL5	1.72766e-09
EFNA2	1.57917e-09
PTPRM	1.54951e-09
LHB	1.46873e-09
GREM1	1.46122e-09
CTF1	1.42238e-09
FBN1	1.42182e-09
NPTN	1.42019e-09
PENK	1.3199e-09
IL25	1.27899e-09
SLIT1	1.26515e-09
MANF	1.23668e-09
PSEN1	1.19283e-09
NID1	1.18497e-09
CDH4	1.0878e-09
ROBO1	9.47804e-10
CADM2	9.23335e-10
CDH9	8.56398e-10
CDH6	8.46875e-10
ADAM23	8.1325e-10
SEMA3F	7.43126e-10
WNT7B	6.84616e-10
AGRN	6.64355e-10
ROBO2	5.39351e-10
CD200	4.65733e-10
DLL3	4.10763e-10
CADM3	2.50856e-10
FGF12	1.66987e-10
GZMB	9.82356e-11
SLIT2	2.39857e-12
TPH1	-2.50235e-11
ADAM15	-6.99798e-11
JAG1	-3.95949e-10

### Sheet: Astrocyte->Neuron
test_ligand	score
DSC3	1.37881e-06
FGF2	5.56092e-07
THBS2	5.15941e-07
NTNG1	2.62508e-07
PCDH15	2.61868e-07
CDH23	2.09705e-07
ANGPT1	2.00153e-07
COPA	1.89388e-07
DUSP18	1.42542e-07
THBS4	9.24187e-08
HMGB1	9.06539e-08
NLGN2	8.82331e-08
OSGIN1	7.65716e-08
GRP	7.65082e-08
FGF14	7.09558e-08
PTN	6.5433e-08
COL4A1	6.22153e-08
DLL1	5.92756e-08
ADAM9	5.68238e-08
ADAM23	5.27835e-08
BTC	4.81195e-08
NRG2	4.80313e-08
WNT3	4.7454e-08
GDF5	4.64717e-08
NENF	4.4689e-08
WNT4	4.44616e-08
EDA	4.40707e-08
PDGFC	4.19651e-08
NTN4	4.1845e-08
PTDSS1	4.17546e-08
GAS6	4.14924e-08
WNT11	4.10103e-08
RGMA	3.96865e-08
PDGFA	3.96014e-08
PLXNB3	3.65917e-08
PCDHGB1	3.64975e-08
SEMA3B	3.56415e-08
KITLG	3.44384e-08
HLA-E	3.34715e-08
PIK3CB	3.24296e-08
RARRES2	3.19826e-08
NRG1	3.17295e-08
PDGFB	3.13974e-08
FGF7	3.08736e-08
VEGFB	3.08558e-08
SEMA3F	3.07413e-08
CSF1	3.06944e-08
PSPN	3.04849e-08
CLDN11	2.96946e-08
LAMB1	2.96389e-08
FGF8	2.95311e-08
CMTM6	2.91486e-08
SEMA5A	2.8732e-08
HLA-DRA	2.86117e-08
EFNA1	2.85875e-08
CRLF1	2.84686e-08
TF	2.59021e-08
PRND	2.53599e-08
COL2A1	2.4843e-08
INSL3	2.47914e-08
PCDHA12	2.44226e-08
CNTN2	2.41545e-08
BMP6	2.41313e-08
PLEKHO2	2.30828e-08
SEMA3E	2.30643e-08
NAMPT	2.19125e-08
WNT3A	2.18996e-08
PSEN1	2.18306e-08
JAM2	2.14505e-08
EFNA3	2.1232e-08
PLAT	2.07113e-08
RABEP1	2.06104e-08
ADCYAP1	1.97643e-08
CCL27	1.95252e-08
FAM3C	1.90417e-08
PTPRM	1.88468e-08
SPP1	1.88296e-08
CNTN1	1.80608e-08
L1CAM	1.7901e-08
GDF11	1.75798e-08
WNT9A	1.73676e-08
WNT10B	1.73659e-08
CDH1	1.71105e-08
A2M	1.71081e-08
TRH	1.68623e-08
LAMC3	1.66985e-08
FLRT3	1.64823e-08
PCDH9	1.63902e-08
HLA-A	1.54679e-08
PTPRC	1.53801e-08
EFNA4	1.52699e-08
PMCH	1.52394e-08
BMP7	1.50529e-08
PCDH1	1.48131e-08
WNT5A	1.47274e-08
ROBO2	1.47071e-08
EFNB1	1.46198e-08
HDGF	1.46157e-08
NXPH1	1.44359e-08
IL34	1.41785e-08
VCAM1	1.373e-08
JAG2	1.3709e-08
AMIGO1	1.37011e-08
LIF	1.29714e-08
HSPG2	1.26319e-08
CDH4	1.20576e-08
GDF6	1.18692e-08
PLAU	1.18548e-08
WNT7A	1.17345e-08
CX3CL1	1.15411e-08
CXCL3	1.15381e-08
ITGB1	1.13215e-08
CDH2	1.11808e-08
GPI	1.09998e-08
AIMP1	1.09275e-08
ICAM1	1.07069e-08
CALCA	1.03578e-08
GRN	1.0345e-08
ROBO1	9.82365e-09
LRRC4B	9.65893e-09
TGFA	9.37139e-09
TTR	9.25256e-09
F7	9.07433e-09
RSPO3	9.06409e-09
OCLN	9.02412e-09
MAPT	8.90795e-09
ANGPT2	8.89424e-09
CNTF	8.56047e-09
CD320	8.13694e-09
IL12A	7.78711e-09
CYR61	7.4506e-09
CXCL12	7.44952e-09
AGRN	7.42667e-09
SEMA3A	7.30327e-09
COL5A3	7.19026e-09
TNFSF13	7.03648e-09
PCDH20	6.25668e-09
CXCL14	6.07748e-09
NPNT	5.74499e-09
SDK2	5.48396e-09
APOE	5.2113e-09
CDH6	5.18378e-09
FN1	4.96804e-09
FGF12	4.92648e-09
SDK1	3.58791e-09
NOV	3.56611e-09
RET	3.44472e-09
GDF1	3.06892e-09
MADCAM1	2.87053e-09
CADM3	2.21774e-09
CELSR1	2.12992e-09
BMP5	1.60842e-09
DKK2	1.37058e-09
CDH18	1.06628e-09
SEMA6D	8.639e-10
PSAP	4.23834e-10
DSCAM	2.90968e-10
JAG1	-3.941e-11
TGFB2	-4.14745e-10
CADM1	-1.38675e-09
LAMA2	-1.86452e-09

### Sheet: Neuron->Microglia
test_ligand	score
INS	1.21978e-09
SLIT2	1.06676e-09
IL27	1.04481e-09
FGF12	9.84172e-10
DLL3	9.80721e-10
CD200	9.18773e-10
ANGPT1	9.05071e-10
ROBO1	8.96449e-10
EPGN	8.46798e-10
CADM3	8.42687e-10
OSGIN1	8.20292e-10
AGRN	8.07883e-10
NID1	7.3874e-10
GZMB	7.27328e-10
SLIT1	6.90254e-10
IL12A	6.82318e-10
DLK1	6.6012e-10
SEMA5A	6.53922e-10
PLXNB3	6.42925e-10
WNT9A	5.53788e-10
COL5A3	5.49365e-10
NODAL	5.4328e-10
CDH12	4.98523e-10
NPTN	4.58514e-10
FBN1	4.30375e-10
TPH1	4.00491e-10
PTPRM	3.62403e-10
CDH4	3.54186e-10
GDF5	3.52324e-10
TNFSF12	3.33439e-10
DEFB4A	3.32961e-10
ADAM15	3.32418e-10
CAMP	3.27359e-10
PDGFB	3.1138e-10
EFNA2	3.06987e-10
JAG1	2.8263e-10
FAT3	2.69609e-10
CELSR3	2.53283e-10
MANF	2.39651e-10
CALM1	2.39338e-10
IL18	2.36061e-10
IL24	1.32958e-10
TNFSF13	1.30442e-10
RPS19	1.06804e-10
CDH6	9.57932e-11
CDH9	9.249e-11
EDN1	8.3312e-11
ADAM23	6.79103e-11
PLAT	6.20183e-11
PTPRF	4.32957e-11
PKD1	4.30872e-11
MADCAM1	1.26012e-11
CCL25	5.23776e-12
CORT	3.67956e-12
NFASC	5.2678e-13
DCHS1	-9.73642e-12
PTH2	-2.68167e-11
AGRP	-3.10587e-11
BMP7	-3.34702e-11
NPPB	-3.72217e-11
LAMA1	-3.8613e-11
NCAM1	-3.97491e-11
CCK	-6.38061e-11
CD99	-6.41452e-11
CADM2	-7.08248e-11
PSEN1	-1.09588e-10
BMP6	-1.15284e-10
AMH	-1.16025e-10
EDN2	-1.17246e-10
INSL5	-1.22652e-10
IL10	-1.25593e-10
ROBO2	-1.29826e-10
CTF1	-1.30639e-10
L1CAM	-1.42419e-10
ADCYAP1	-1.42426e-10
TFPI	-1.71416e-10
ANXA1	-1.72427e-10
ADAM12	-1.90774e-10
PENK	-2.04422e-10
PCDH7	-2.08115e-10
CCL5	-2.1411e-10
VIP	-2.14668e-10
PROK1	-2.24878e-10
NMU	-2.53196e-10
HDGF	-2.53254e-10
RLN3	-2.5702e-10
CCL27	-2.8066e-10
TGFA	-2.88702e-10
IL33	-2.91367e-10
IL1A	-2.92135e-10
FGF1	-3.00345e-10
F2	-3.22216e-10
LEP	-3.23135e-10
IL36G	-3.23748e-10
WNT7B	-3.24935e-10
KISS1	-3.40181e-10
CD274	-3.56714e-10
CCL17	-3.73385e-10
IL1RN	-3.82144e-10
CCL2	-4.03335e-10
LHB	-4.13464e-10
PDCD1LG2	-5.35984e-10
CEACAM1	-6.31049e-10
LAMC3	-6.93959e-10
IL25	-7.30157e-10
C3	-7.61429e-10
SEMA3F	-8.99125e-10
PCDHB15	-9.91052e-10
TXLNA	-1.17003e-09
UCN2	-1.25357e-09
DSG1	-1.43523e-09

### Sheet: Microglia->Neuron
test_ligand	score
AREG	7.70459e-05
FAT1	1.07867e-06
FGF2	5.56092e-07
THBS2	5.15941e-07
NTNG1	2.62508e-07
PCDH15	2.61868e-07
SFRP2	2.13794e-07
ANGPT1	2.00153e-07
COPA	1.89388e-07
DUSP18	1.42542e-07
TG	1.09536e-07
THBS4	9.24187e-08
NRG3	7.97129e-08
OSGIN1	7.65716e-08
GRP	7.65082e-08
LRRC4	6.46091e-08
COL4A1	6.22153e-08
DLK1	6.12235e-08
DLL1	5.92756e-08
IL33	5.17109e-08
FGF11	5.16143e-08
BTC	4.81195e-08
NRG2	4.80313e-08
CLSTN1	4.75601e-08
WNT3	4.7454e-08
PCDHB15	4.70089e-08
NENF	4.4689e-08
CALR	4.46696e-08
WNT4	4.44616e-08
SERPING1	4.41568e-08
FGF9	4.39173e-08
SERPINE1	4.32611e-08
DLL4	4.24906e-08
NID1	4.20069e-08
PDGFC	4.19651e-08
NTN4	4.1845e-08
MANF	4.17777e-08
GAS6	4.14924e-08
F11R	4.08063e-08
NTS	3.96972e-08
PDGFA	3.96014e-08
ADAM17	3.86717e-08
NTN1	3.85132e-08
DCHS1	3.75461e-08
PLXNB3	3.65917e-08
PCDHGB1	3.64975e-08
HEBP1	3.63018e-08
EREG	3.49167e-08
KITLG	3.44384e-08
HLA-E	3.34715e-08
PTPRF	3.27482e-08
PIK3CB	3.24296e-08
RELN	3.1598e-08
DKK1	3.1232e-08
ADM	3.08293e-08
CSF1	3.06944e-08
CLDN11	2.96946e-08
LAMB1	2.96389e-08
ICAM5	2.93858e-08
CMTM8	2.9089e-08
ITGA4	2.8814e-08
HLA-DRA	2.86117e-08
PLXNB2	2.8597e-08
EFNA1	2.85875e-08
TDGF1	2.80242e-08
NCAM1	2.78598e-08
TNC	2.76654e-08
HGF	2.73378e-08
PCDH10	2.73223e-08
PTHLH	2.63218e-08
SHH	2.5277e-08
SEMA7A	2.47994e-08
GCG	2.4497e-08
NPY	2.44961e-08
PCDHA12	2.44226e-08
PKD1	2.42704e-08
CD200	2.41676e-08
RSPO1	2.38709e-08
ADM2	2.34956e-08
PCDHA6	2.31927e-08
PLEKHO2	2.30828e-08
SEMA3E	2.30643e-08
CTGF	2.23277e-08
NAMPT	2.19125e-08
PSEN1	2.18306e-08
GSTP1	2.14993e-08
LRRC4C	2.14603e-08
JAM2	2.14505e-08
EFNB2	2.13364e-08
RSPO2	2.08727e-08
RABEP1	2.06104e-08
BMP2	1.99434e-08
ADCYAP1	1.97643e-08
FGF13	1.95971e-08
SLIT1	1.95055e-08
IGF2	1.93914e-08
CD99	1.93769e-08
SPP1	1.88296e-08
FAT3	1.84961e-08
CNTN1	1.80608e-08
SCG2	1.80204e-08
L1CAM	1.7901e-08
GDF11	1.75798e-08
WNT9A	1.73676e-08
WNT10B	1.73659e-08
CHAD	1.7051e-08
CXCL2	1.69681e-08
TRH	1.68623e-08
SST	1.6782e-08
TAC1	1.64946e-08
FLRT3	1.64823e-08
PCDH9	1.63902e-08
PGF	1.63142e-08
AMIGO2	1.60135e-08
CALM2	1.58913e-08
C5	1.55144e-08
HLA-A	1.54679e-08
NPPA	1.53692e-08
CALCB	1.53367e-08
EFNA4	1.52699e-08
PMCH	1.52394e-08
TNFSF10	1.51458e-08
BMP7	1.50529e-08
WNT5A	1.47274e-08
ROBO2	1.47071e-08
TNFSF13B	1.45091e-08
CNTNAP1	1.42877e-08
IL34	1.41785e-08
JAG2	1.3709e-08
AMIGO1	1.37011e-08
JAM3	1.32828e-08
NFASC	1.31483e-08
PENK	1.31125e-08
NMB	1.30995e-08
LIF	1.29714e-08
NTF3	1.17978e-08
WNT7A	1.17345e-08
BMP1	1.17235e-08
NPTN	1.16214e-08
ITGB1	1.13215e-08
CDH2	1.11808e-08
DLL3	1.11667e-08
GPI	1.09998e-08
AIMP1	1.09275e-08
C3	1.05099e-08
GRN	1.0345e-08
CLCF1	1.00324e-08
UCN2	9.90092e-09
VTN	9.30082e-09
TTR	9.25256e-09
RSPO3	9.06409e-09
MAPT	8.90795e-09
ANGPT2	8.89424e-09
CDH12	8.64187e-09
CXCL10	8.60379e-09
CNTF	8.56047e-09
LGALS3	8.30863e-09
ITGA9	8.25178e-09
ARF1	8.17686e-09
FBN1	7.77359e-09
CYR61	7.4506e-09
CXCL12	7.44952e-09
AGRN	7.42667e-09
SEMA3A	7.30327e-09
COL5A3	7.19026e-09
TIMP1	6.91979e-09
BMP8B	6.91374e-09
THBS1	6.59086e-09
PCDH20	6.25668e-09
ANXA1	6.19849e-09
NPNT	5.74499e-09
NUCB2	5.73833e-09
SDK2	5.48396e-09
CDH6	5.18378e-09
HAS2	5.11224e-09
VEGFC	4.97372e-09
FN1	4.96804e-09
CELSR2	4.87986e-09
SEMA3C	4.2845e-09
INHBA	3.66588e-09
SDK1	3.58791e-09
EBI3	3.5821e-09
NOV	3.56611e-09
WNT7B	3.16766e-09
IL6	2.74962e-09
NRXN3	2.66766e-09
COL1A1	2.17548e-09
ADAM15	2.15502e-09
CELSR1	2.12992e-09
NODAL	2.06572e-09
ALCAM	1.9488e-09
BMP5	1.60842e-09
HLA-DMA	1.58909e-09
CDH18	1.06628e-09
TRO	9.7793e-10
AGT	8.89132e-10
SEMA6D	8.639e-10
PSAP	4.23834e-10
EGF	-8.11756e-10
IGF1	-1.37331e-09
CADM1	-1.38675e-09
NLGN3	-1.4886e-09
NLGN1	-1.7149e-09
APLN	-1.77474e-09
LAMA2	-1.86452e-09
