## Supplementary Data 8 for "Identification of neuron-glia signaling feedback in human schizophrenia using patient-derived, mix-and-match forebrain assembloids"

### Sheet: Neuron->Astrocyte
test_ligand	score
NCAM1	0.000122549
PKD1	0.000114883
KISS1	0.000111752
VTN	0.000103904
JAM3	0.000102725
GHRH	9.99863e-05
UCN	9.84694e-05
LIF	9.82016e-05
HSPG2	9.74246e-05
NRG3	9.48441e-05
FGF20	9.47517e-05
CXCL13	9.33584e-05
SCT	9.24669e-05
PCDH9	9.19844e-05
RABEP1	9.16019e-05
TF	9.12351e-05
CDH3	9.10322e-05
NUCB2	9.08834e-05
TGFA	9.07909e-05
PECAM1	9.07427e-05
NECTIN3	9.05694e-05
SERPINE2	8.9692e-05
EFNA4	8.94333e-05
FAT3	8.88508e-05
ICAM4	8.81684e-05
LGALS3	8.79447e-05
AMH	8.73765e-05
PIK3CB	8.72131e-05
PVR	8.67206e-05
CALM3	8.66124e-05
WNT5A	8.60995e-05
SELE	8.50171e-05
NTNG1	8.49723e-05
GMFB	8.45262e-05
PDGFD	8.34027e-05
NPVF	8.31431e-05
EDA	8.31191e-05
LTA	8.28815e-05
LAMB1	8.27776e-05
HLA-E	8.2728e-05
PTPRF	8.15038e-05
FGF7	8.12476e-05
NPY	8.10521e-05
PCDHA13	8.10029e-05
PROS1	8.08606e-05
F8	7.99989e-05
CD2	7.94817e-05
PROC	7.78402e-05
ULBP2	7.69131e-05
HSP90B1	7.62368e-05
CADM2	7.62222e-05
EFNB1	7.58575e-05
CDH15	7.56092e-05
NEGR1	7.55712e-05
DUSP18	7.3489e-05
DSC1	7.27721e-05
KL	7.24154e-05
AMIGO2	7.14737e-05
IL33	6.97461e-05
FGF17	6.97033e-05
JAG2	6.96751e-05
VEGFA	6.8286e-05
CNTN2	6.8039e-05
HEBP1	6.72912e-05
TNFSF10	6.60298e-05
HLA-F	6.5557e-05
CDH23	6.36884e-05
YARS	6.2548e-05
FAT1	6.10994e-05
COPA	6.10951e-05
RPS19	6.09306e-05
THBS4	5.87146e-05
CD320	5.83027e-05
AIMP1	5.76493e-05
SDK2	5.20499e-05
CNTN1	5.01599e-05
FGF2	4.8969e-05
DSCAM	4.78995e-05
LEFTY1	4.73774e-05
CRTAM	4.50086e-05
CADM1	3.66897e-05
PCDH15	3.53288e-05
IL17C	1.02137e-05
MIF	4.18705e-06
LAMA2	2.44854e-06

### Sheet: Astrocyte->Neuron
test_ligand	score
FLRT2	7.62218e-05
PSAP	7.26252e-05
CDH3	6.5089e-05
SCG2	6.47603e-05
WNT2	6.4047e-05
CELSR2	6.1704e-05
EDA	6.0304e-05
CNTN2	5.96231e-05
NPPC	5.93512e-05
FGF12	5.77861e-05
RSPO4	5.62504e-05
HLA-E	5.61194e-05
FGF20	5.53455e-05
ICAM3	5.47705e-05
CDHR5	5.42e-05
PTGS2	5.41805e-05
WNT11	5.41506e-05
FAT3	5.41154e-05
PLAU	5.31649e-05
WNT7B	5.30335e-05
FGF11	5.27977e-05
FGF22	5.2737e-05
KITLG	5.23512e-05
CXCL2	5.21599e-05
NXPH3	5.18046e-05
NTNG1	5.16098e-05
BMP7	5.13559e-05
THBS2	5.12969e-05
ROBO2	5.09515e-05
RABEP1	5.09447e-05
GDF15	5.08365e-05
CARTPT	5.06291e-05
SLIT2	5.05562e-05
ROBO1	5.04988e-05
HLA-F	5.04475e-05
NRG3	5.0361e-05
SERPINA1	5.03033e-05
CLSTN1	5.01264e-05
RGMA	5.01215e-05
WNT7A	5.01175e-05
TTR	4.97379e-05
ADM	4.97234e-05
SEMA3F	4.9421e-05
PCDHB15	4.9325e-05
PCDH20	4.91793e-05
GDF9	4.91278e-05
NENF	4.89616e-05
CDH5	4.88479e-05
HSP90B1	4.87403e-05
RSPO2	4.87179e-05
PTDSS1	4.84039e-05
CD6	4.83885e-05
IGF2	4.82763e-05
NCAM1	4.81584e-05
HBEGF	4.79039e-05
SEMA3B	4.7788e-05
FGF8	4.76503e-05
PCDHGB1	4.73754e-05
SEMA6D	4.73447e-05
ULBP2	4.72102e-05
FGF10	4.71397e-05
SERPINE2	4.71011e-05
TNC	4.70696e-05
ADAM15	4.70656e-05
GRN	4.69582e-05
CALM3	4.69088e-05
PKD1	4.65858e-05
PLEKHO2	4.62246e-05
BMP4	4.6193e-05
TRH	4.60411e-05
PGLYRP1	4.5887e-05
PVR	4.58752e-05
CXCL10	4.57536e-05
SEMA4D	4.57455e-05
NRG2	4.54026e-05
CCL22	4.52357e-05
GNRH2	4.52042e-05
ICAM5	4.51305e-05
RSPO3	4.50907e-05
IL16	4.49197e-05
NUCB2	4.4788e-05
FGF5	4.44854e-05
FAT4	4.44734e-05
PCDH9	4.44661e-05
CDH4	4.44007e-05
FAT2	4.43647e-05
PENK	4.43544e-05
CXCL3	4.43005e-05
KL	4.38927e-05
CRH	4.37516e-05
CELSR3	4.36942e-05
ESAM	4.35047e-05
SDK1	4.27525e-05
ALOX5AP	4.27255e-05
DUSP18	4.26783e-05
PODXL2	4.23762e-05
CALM1	4.23728e-05
BTC	4.23486e-05
FBRS	4.23297e-05
GZMB	4.23244e-05
CD58	4.22302e-05
CLEC11A	4.21866e-05
VTN	4.21719e-05
PCDH10	4.21452e-05
LAMA1	4.21358e-05
RABEP2	4.2016e-05
PCDHA12	4.17343e-05
PTHLH	4.1659e-05
NPTN	4.16289e-05
MST1	4.15978e-05
HSPG2	4.15061e-05
EFNA1	4.14519e-05
CCL27	4.1428e-05
GDF5	4.13911e-05
RELN	4.13878e-05
DCHS1	4.13255e-05
TNFSF4	4.13148e-05
NTS	4.12904e-05
AREG	4.12294e-05
F11R	4.12291e-05
NPY	4.1087e-05
FBN1	4.08975e-05
TG	4.08847e-05
SECTM1	4.06954e-05
SST	4.06411e-05
WNT10B	4.06314e-05
NRG1	4.06241e-05
HCRT	4.05739e-05
MAPT	4.05091e-05
LRRC4	4.04266e-05
SEMA5A	4.03061e-05
PCDH7	4.02149e-05
HLA-DRA	4.01433e-05
PTPRC	4.01232e-05
HLA-DMA	4.01165e-05
TIMP1	4.00477e-05
FAM3C	4.00374e-05
WNT9A	3.98116e-05
SERPINC1	3.96836e-05
RTN4	3.95226e-05
AMIGO1	3.93629e-05
PTH2	3.93259e-05
IL33	3.92293e-05
NFASC	3.91357e-05
TF	3.90087e-05
CNTNAP1	3.89672e-05
ITGA4	3.89091e-05
VIP	3.88928e-05
UCN2	3.86555e-05
GDF11	3.86373e-05
ITGB2	3.85295e-05
PCDHA13	3.84425e-05
CHGB	3.83694e-05
SLIT1	3.83676e-05
COL18A1	3.82841e-05
AGRN	3.82427e-05
SEMA3E	3.81605e-05
SCT	3.79769e-05
NTN4	3.78887e-05
IL11	3.76578e-05
TNFSF10	3.75915e-05
NXPH1	3.74509e-05
SDK2	3.74098e-05
EFNB1	3.71225e-05
WNT8A	3.70941e-05
PTPRF	3.70321e-05
FGF14	3.70051e-05
CD80	3.6757e-05
FGF17	3.67289e-05
A2M	3.67275e-05
ANGPT1	3.6682e-05
PCDHB8	3.66744e-05
NPB	3.65646e-05
GRP	3.65071e-05
F8	3.64857e-05
PLXNB2	3.6326e-05
NPW	3.61903e-05
PIK3CB	3.61853e-05
CD99	3.61815e-05
AVP	3.61488e-05
TFPI	3.61392e-05
UTS2	3.61153e-05
LRRC4B	3.59316e-05
NPFF	3.58839e-05
PYY	3.58563e-05
EDN2	3.58191e-05
AMIGO2	3.57256e-05
CD226	3.56958e-05
WNT8B	3.55026e-05
HGF	3.54715e-05
LAMC3	3.54474e-05
RPS19	3.53286e-05
CD200	3.5316e-05
NMU	3.52501e-05
UCN	3.51924e-05
MAG	3.51812e-05
SELPLG	3.51683e-05
PCDHGA11	3.50791e-05
DKK2	3.50199e-05
GAD1	3.46786e-05
PECAM1	3.44585e-05
GAL	3.43056e-05
WNT5A	3.42898e-05
LRPAP1	3.42816e-05
NEGR1	3.42644e-05
PNOC	3.42062e-05
GNRH1	3.41559e-05
GAS6	3.41469e-05
SELL	3.41405e-05
EFNA3	3.41047e-05
CMTM4	3.40424e-05
CALCB	3.38592e-05
TAC3	3.37916e-05
DSC2	3.37226e-05
KISS1	3.36404e-05
IL17C	3.35788e-05
VEGFC	3.33017e-05
CSF1	3.31877e-05
LAMB2	3.30544e-05
NRXN3	3.29365e-05
PTN	3.29192e-05
PSPN	3.26209e-05
EFNB2	3.23358e-05
IL7	3.21264e-05
CDH11	3.20484e-05
BMP1	3.20076e-05
WNT10A	3.19603e-05
IFNE	3.18509e-05
CALCA	3.17367e-05
TGFA	3.16644e-05
YARS	3.16579e-05
HDGF	3.14991e-05
FGF1	3.14069e-05
CEACAM1	3.13117e-05
VEGFD	3.13079e-05
CXCL5	3.12866e-05
PDGFD	3.1223e-05
PLXNB3	3.12169e-05
VEGFA	3.11994e-05
SFRP2	3.10661e-05
AANAT	3.10008e-05
C5	3.08935e-05
CDH18	3.08458e-05
PCDHA4	3.07704e-05
INHBA	3.06715e-05
JAM3	3.0598e-05
HAMP	3.05326e-05
JAG2	3.04463e-05
SPN	2.99814e-05
CFH	2.9906e-05
CD40	2.98524e-05
TAC1	2.97401e-05
C3	2.96295e-05
PTPRM	2.95112e-05
IFNA6	2.9342e-05
BMP10	2.93209e-05
NPNT	2.91589e-05
ANXA1	2.89591e-05
PCDHB3	2.8665e-05
TNFSF13B	2.86328e-05
CX3CL1	2.86092e-05
CADM3	2.85091e-05
OSGIN1	2.85034e-05
TNFSF15	2.84318e-05
CDH23	2.82282e-05
SAA1	2.8161e-05
ADCYAP1	2.80038e-05
BMP8B	2.79146e-05
NDP	2.78693e-05
LTA	2.78309e-05
F2	2.77883e-05
EDN1	2.74735e-05
CMTM8	2.74489e-05
ICAM1	2.73655e-05
VCAM1	2.72273e-05
SPP1	2.71755e-05
CXCL1	2.69399e-05
COL5A3	2.68417e-05
CNTN1	2.64683e-05
ALCAM	2.59393e-05
PCDH15	2.59059e-05
SERPING1	2.59022e-05
CTF1	2.56856e-05
RET	2.53952e-05
THPO	2.52194e-05
HDC	2.51966e-05
SHH	2.49901e-05
CORT	2.4589e-05
GLG1	2.4584e-05
ITGAM	2.44303e-05
CDHR1	2.44175e-05
INHBB	2.42676e-05
CCL2	2.33191e-05
CCK	2.28124e-05
CCL3	2.24371e-05
IL18	2.23475e-05
GPI	2.22123e-05
MADCAM1	2.2059e-05
VGF	2.19083e-05
OSTN	2.12523e-05
CRTAM	2.11376e-05
CXCL12	2.10967e-05
SEMA3A	2.07774e-05
NODAL	1.91655e-05
LEFTY2	1.90814e-05
BMP8A	1.89189e-05
TENM3	1.88691e-05
FGF2	1.86412e-05
TSLP	1.804e-05
CDH9	1.78752e-05
IL10	1.76612e-05
CADM1	1.67191e-05
IL22	1.60271e-05
GDF1	1.57069e-05
LTB	1.369e-05
TGFB1	1.24367e-05
NLGN3	1.12081e-05
DSCAM	1.08627e-05
HAS2	9.52228e-06
CD24	8.60247e-06
NLGN1	8.34371e-06
TNF	6.52473e-06
TNFSF14	6.37217e-06
APLN	5.45888e-06
EGF	5.12997e-06
IGF1	5.12049e-06
MIF	4.19257e-06
DLL3	2.89889e-06
LTF	7.96125e-07
JAG1	-9.82485e-07
APP	-1.60431e-06

### Sheet: Neuron->Microglia
test_ligand	score
FGF2	3.73407e-08
VEGFA	1.01416e-08
PIK3CB	9.62583e-09
NPVF	5.50571e-09
NRG3	4.37716e-09
LAMA2	4.2146e-09
AMH	3.11218e-09
FGF7	2.9298e-09
FGF17	2.80002e-09
IL33	2.73704e-09
NCAM1	2.53204e-09
PECAM1	2.46097e-09
EFNA4	2.37092e-09
GMFB	2.27113e-09
CADM1	2.21362e-09
CRTAM	2.20983e-09
LIF	2.01964e-09
EFNB1	1.95856e-09
CADM2	1.76083e-09
PKD1	1.31138e-09
LTA	1.30988e-09
FGF20	1.28014e-09
PCDH15	1.23135e-09
CD320	1.08144e-09
NTNG1	1.05198e-09
NEGR1	9.4286e-10
LEFTY1	9.37781e-10
WNT5A	8.55056e-10
SELE	8.00255e-10
TGFA	7.74318e-10
KL	7.69631e-10
KISS1	7.62679e-10
HLA-E	7.18482e-10
NPY	6.88e-10
HSPG2	6.80986e-10
CXCL13	6.33947e-10
PCDH9	6.21137e-10
PROS1	5.92171e-10
F8	5.64291e-10
DUSP18	5.54599e-10
PTPRF	5.51043e-10
PROC	5.17619e-10
SERPINE2	4.73352e-10
CDH3	4.58268e-10
CNTN1	4.40814e-10
UCN	4.29381e-10
EDA	4.17984e-10
FAT3	3.81729e-10
CDH23	3.55516e-10
VTN	2.99282e-10
LGALS3	2.90318e-10
YARS	2.87719e-10
THBS4	2.75386e-10
IL17C	2.71704e-10
AIMP1	2.63363e-10
SCT	2.41618e-10
PVR	2.13117e-10
HSP90B1	1.99383e-10
CALM3	1.73098e-10
HEBP1	1.58712e-10
CDH15	1.53996e-10
ULBP2	1.39182e-10
TF	1.10334e-10
HLA-F	1.07067e-10
NECTIN3	1.06528e-10
SDK2	9.98501e-11
ICAM4	8.05351e-11
NUCB2	7.82501e-11
CD2	6.84353e-11
AMIGO2	6.74274e-11
CNTN2	4.99259e-11
COPA	4.51664e-11
PDGFD	4.21541e-11
RPS19	4.21215e-11
GHRH	3.98286e-11
DSCAM	3.15995e-11
DSC1	2.81095e-11
JAM3	2.70014e-11
RABEP1	4.83965e-12

### Sheet: Microglia->Neuron
test_ligand	score
CDH13	8.54722e-05
PSAP	7.26252e-05
CDHR2	7.08783e-05
INHA	6.84354e-05
DKK1	6.75094e-05
CDH3	6.5089e-05
ADAM23	5.69055e-05
NECTIN2	5.66772e-05
RSPO4	5.62504e-05
HLA-E	5.61194e-05
ICAM3	5.47705e-05
PTGS2	5.41805e-05
PLAU	5.31649e-05
WNT7B	5.30335e-05
FGF11	5.27977e-05
THBS4	5.22225e-05
NXPH3	5.18046e-05
TNFSF18	5.14518e-05
FLRT3	5.11239e-05
ROBO2	5.09515e-05
RABEP1	5.09447e-05
GDF15	5.08365e-05
TXLNA	5.07446e-05
SLIT2	5.05562e-05
HLA-F	5.04475e-05
SERPINA1	5.03033e-05
CLSTN1	5.01264e-05
RGMA	5.01215e-05
ICOSLG	4.95415e-05
PCDHB15	4.9325e-05
PCDH20	4.91793e-05
GDF9	4.91278e-05
GSTP1	4.89952e-05
HSP90B1	4.87403e-05
RSPO2	4.87179e-05
VEGFB	4.84761e-05
CD6	4.83885e-05
NCAM1	4.81584e-05
EFNA2	4.76368e-05
SEMA6D	4.73447e-05
SERPINE2	4.71011e-05
TNC	4.70696e-05
GRN	4.69582e-05
PLEKHO2	4.62246e-05
BMP4	4.6193e-05
CXCL10	4.57536e-05
SEMA4D	4.57455e-05
NRG2	4.54026e-05
CCL22	4.52357e-05
MANF	4.51646e-05
LAMC2	4.49275e-05
NUCB2	4.4788e-05
FAT2	4.43647e-05
NAMPT	4.43487e-05
CXCL3	4.43005e-05
BMP6	4.36195e-05
ALOX5AP	4.27255e-05
DUSP18	4.26783e-05
CADM4	4.23784e-05
ADAM12	4.23765e-05
FBRS	4.23297e-05
CD58	4.22302e-05
RABEP2	4.2016e-05
ADM2	4.18391e-05
NPPA	4.16729e-05
NPTN	4.16289e-05
MST1	4.15978e-05
HSPG2	4.15061e-05
CCL27	4.1428e-05
ANGPTL1	4.13793e-05
TNFSF4	4.13148e-05
AREG	4.12294e-05
F11R	4.12291e-05
BMP3	4.10675e-05
ICAM2	4.09663e-05
VWF	4.09269e-05
TG	4.08847e-05
SECTM1	4.06954e-05
SST	4.06411e-05
FLT3LG	4.05091e-05
SEMA5A	4.03061e-05
PTPRC	4.01232e-05
HLA-DMA	4.01165e-05
TIMP1	4.00477e-05
AMIGO1	3.93629e-05
KLK3	3.92272e-05
ARF1	3.9144e-05
CCL20	3.91103e-05
VIP	3.88928e-05
GDF11	3.86373e-05
흠 ㅎ	3.85295e-05
CD2	3.84483e-05
PCDHGC3	3.84342e-05
CHGB	3.83694e-05
AGRN	3.82427e-05
NTN1	3.82027e-05
SEMA3E	3.81605e-05
LGALS3	3.81604e-05
MMP13	3.78347e-05
BDNF	3.78227e-05
FGF13	3.77992e-05
ADAM9	3.7556e-05
IBSP	3.75327e-05
EFNA4	3.74254e-05
SDK2	3.74098e-05
EFNB1	3.71225e-05
EFNB3	3.68209e-05
FGF17	3.67289e-05
ANGPT1	3.6682e-05
NPB	3.65646e-05
SELE	3.65361e-05
HLA-G	3.65318e-05
F8	3.64857e-05
PLXNB2	3.6326e-05
NPW	3.61903e-05
PIK3CB	3.61853e-05
TNFRSF11B	3.60501e-05
WNT4	3.59743e-05
LRRC4B	3.59316e-05
PYY	3.58563e-05
CXCL16	3.56133e-05
NMB	3.55913e-05
XCL2	3.53825e-05
RPS19	3.53286e-05
CCL4	3.50481e-05
DKK2	3.50199e-05
MDK	3.49574e-05
GAD1	3.46786e-05
PECAM1	3.44585e-05
GAL	3.43056e-05
SELL	3.41405e-05
PROC	3.39527e-05
TAC3	3.37916e-05
CRLF1	3.3409e-05
LAMB2	3.30544e-05
XCL1	3.26945e-05
PSPN	3.26209e-05
CD320	3.26027e-05
TNFSF12	3.25383e-05
AMH	3.23846e-05
HLA-A	3.22404e-05
CXCL9	3.21551e-05
BMP1	3.20076e-05
GPNMB	3.16812e-05
YARS	3.16579e-05
NECTIN1	3.16545e-05
CEACAM1	3.13117e-05
CXCL5	3.12866e-05
TNFSF9	3.11543e-05
CCL28	3.08804e-05
PCDHA4	3.07704e-05
CD274	3.06794e-05
CXCL11	3.06706e-05
HAMP	3.05326e-05
TNFSF13	3.03477e-05
CFH	2.9906e-05
NLGN2	2.97622e-05
CMTM2	2.96795e-05
C3	2.96295e-05
PTPRM	2.95112e-05
PCDH1	2.93961e-05
ITGA9	2.92319e-05
EDN3	2.86687e-05
PCDHB3	2.8665e-05
TNFSF13B	2.86328e-05
CDH15	2.84439e-05
NDP	2.78693e-05
LTA	2.78309e-05
CXCL1	2.69399e-05
COPA	2.6755e-05
PCDH15	2.59059e-05
